# Glucose-Sensing ChREBP Protein in the Pathogenesis of Diabetic Retinopathy

**DOI:** 10.1101/2024.12.04.626828

**Authors:** Christopher R. Starr, Assylbek Zhylkibayev, Oleg Gorbatyuk, Alli M. Nuotio-Antar, James Mobley, Maria B. Grant, Marina Gorbatyuk

## Abstract

Glucose-sensing ChREBP and MondoA are transcriptional factors involved in lipogenic, inflammatory, and insulin signaling pathways implicated in metabolic disorders; however, limited ocular studies have been conducted on these proteins. We aimed to investigate the potential role of ChREBP in pathogenesis of diabetic retinopathy (DR). We used diabetic human and mouse retinal cryosections analyzed by immunohistochemistry. qRT-PCR was performed to quantify gene expression. To explore the role of ChREBP in rods, we generated caChREBP^RP^ mice with constitutively active (ca) ChREBP. These mice underwent retinal function testing, followed by proteomic analysis using LC-MS. Furthermore, ARPE-19 cells were infected with lentiviral particles expressing human ChREBP (ARPE-19^ChREBP^) and subjected to global proteomics. Our results demonstrate that both proteins were expressed across the retina, although with distinct distribution patterns: MondoA was more prominently expressed in cones, while ChREBP was broadly expressed throughout the retina. Elevated expression of both proteins was observed in DR. This may have contributed to rod photoreceptor degeneration as we observed diminished scotopic ERG amplitudes detected in caChREBP^RP^ mice at P35. The retinal proteomic landscape indicated a decline in KEGG pathways associated with phototransduction, amino acid metabolism, and cell adhesion. Furthermore, rod-specific caChREBP induced TXNIP expression. Consistent with altered retinal proteomics, ARPE-19^ChREBP^ cells displayed a metabolic shift toward increased glyoxylate signaling, sugar metabolism, and lysosomal activation. Our study demonstrates that ChREBP overexpression causes significant metabolic reprograming triggering retinal functional loss in mice
