## Supplementary material for "Glucose-Sensing ChREBP Protein in the Pathogenesis of Diabetic Retinopathy": https://zenodo.org/records/14277302: Fig. S1.xlsx

### Sheet: Sheet1
					Chrebp-GFP			Chrebp-GFP+Cre
Identified Proteins (1228)	Taxonomy	Accession Number	Alternate ID	Molecular Weight	Chrebp-GFP 1	Chrebp-GFP 2	Chrebp-GFP 3	Chrebp-GFP+Cre 1	Chrebp-GFP+Cre 2	Chrebp-GFP+Cre 3	Chrebp-GFP+Cre 4	Fold change, caChRBE/control	P value
Heterogeneous nuclear ribonucleoprotein U	Mus musculus	Q8VEK3	HNRPU_MOUSE	88 kDa	1.166	6.131	1.79	12.7	16.648	12.861	16.25	4.82494	0.00139038
1 kDa heat shock protein, mitochondrial	Mus musculus	Q64433	CH1_MOUSE	11 kDa	2.5414	1.523	1.1199	3.621	7.2836	9.6461	9.1573	4.29778	0.018397
Recoverin	Mus musculus	P3457	RECO_MOUSE	23 kDa	6.7772	3.65	4.4796	14.484	13.527	22.58	22.893	3.69717	0.00747536
Ras-related protein Rab-1	Mus musculus	P6127	RAB1_MOUSE	23 kDa	7.6243	1.523		13.277	9.3647	18.22	17.17	3.17207	0.0491344
Transforming protein RhoA	Mus musculus	Q9QUI	RHOA_MOUSE	22 kDa	2.5414	1.523	1.1199	2.414	6.2431	7.525	5.7233	3.169	0.0377371
Transgelin-3	Mus musculus	Q9R1Q8	TAGL3_MOUSE	22 kDa	2.5414	1.523	1.1199	3.621	4.1621	7.525	4.5787	2.87697	0.0311763
Glucosidase 2 subunit beta	Mus musculus	O8795	GLU2B_MOUSE	59 kDa	3.3886	4.598	1.1199	9.6559	9.3647	5.3589	8.126	2.67711	0.016634
4S ribosomal protein S4, X isoform	Mus musculus	P6272	RS4X_MOUSE	3 kDa	2.5414	6.7647	1.1199	7.2419	8.3242	11.79	9.1573	2.62661	0.0268992
Neuronal membrane glycoprotein M6-a	Mus musculus	P3582	GPM6A_MOUSE	31 kDa	0.84715	3.65	1.1199	4.8279	4.1621	6.437	3.434	2.51836	0.044235
6S ribosomal protein L14	Mus musculus	Q9CR57	RL14_MOUSE	24 kDa	0.84715	3.65	1.1199	3.621	5.226	4.2872	4.5787	2.36506	0.0291559
6S ribosomal protein L18a	Mus musculus	P62717	RL18A_MOUSE	21 kDa	1.6943	3.7582	3.3597	3.621	8.3242	7.525	6.868	2.24163	0.0407247
Ras-related protein Rab-11B	Mus musculus	P46638	RB11B_MOUSE	24 kDa	5.93	1.523	2.2398	6.349	7.2836	8.5743	5.7233	2.16116	0.039665
6S ribosomal protein L18	Mus musculus	P3598	RL18_MOUSE	22 kDa	1.6943	1.533	1.1199	2.414	2.81	2.1436	3.434	1.86354	0.0179424
DmX-like protein 2	Mus musculus	Q8BPN8	DMXL2_MOUSE	338 kDa	22.873	19.542	12.319	27.761	34.337	31.82	41.28	1.85257	0.0146001
Elongin-B	Mus musculus	P62869	ELOB_MOUSE	13 kDa	2.5414	2.2549	1.1199	3.621	3.1216	4.2872	3.434	1.83358	0.0167323
NADPH--cytochrome P45 reductase	Mus musculus	P374	NCPR_MOUSE	77 kDa	1.6943	2.2549		3.621	3.1216	4.2872	3.434	1.83123	0.0157495
Cell adhesion molecule 2	Mus musculus	Q8BLQ9	CADM2_MOUSE	48 kDa	4.2357	6.131	3.3597	6.349	9.3647	8.5743	9.1573	1.82743	0.016388
WD repeat-containing protein 1	Mus musculus	O88342	WDR1_MOUSE	66 kDa	11.86	6.7647	8.9593	12.7	17.689	18.22	18.315	1.81964	0.0135456
Nascent polypeptide-associated complex subunit alpha, muscle-specific form	Mus musculus	P767	NACAM_MOUSE	22 kDa	1.6943	0.75163	1.1199	2.414	1.45	2.1436	2.2893	1.74508	0.0492492
Beta-synuclein	Mus musculus	Q91ZZ3	SYUB_MOUSE	14 kDa	11.86	16.536	13.439	24.14	22.891	24.651	24.38	1.72216	0.000455508
Microtubule-associated protein 1A	Mus musculus	Q9QYR6	MAP1A_MOUSE	3 kDa	22.873	19.542	21.278	26.554	43.72	32.154	41.28	1.6922	0.0279347
Splicing factor 3B subunit 1	Mus musculus	Q99NB9	SF3B1_MOUSE	146 kDa	11.13	11.275	11.199	15.691	17.689	18.22	22.893	1.66259	0.00921307
Splicing factor, proline- and glutamine-rich	Mus musculus	Q8VIJ6	SFPQ_MOUSE	75 kDa	5.829	11.275	7.8394	12.7	14.567	15.5	11.447	1.63011	0.0281497
Nucleolin	Mus musculus	P945	NUCL_MOUSE	77 kDa	12.77	12.778	8.9593	19.312	19.77	18.22	16.25	1.59862	0.0045529
Beta-enolase	Mus musculus	P2155	ENOB_MOUSE	47 kDa	49.135		52.636	67.591	87.44	86.815		1.58425	0.0396778
S-adenosylhomocysteine hydrolase-like protein 1	Mus musculus	Q8SW1	SAHH2_MOUSE	59 kDa	3.3886	4.598	4.4796	6.349	6.2431	6.437	4.5787	1.42031	0.0362604
Reticulon-4	Mus musculus	Q99P72	RTN4_MOUSE	127 kDa	38.969	41.34	34.717	48.279	55.148	54.661	58.378	1.41142	0.00320937
Microtubule-associated protein 1B	Mus musculus	P14873	MAP1B_MOUSE	27 kDa	121.14	99.967	94.72	131.56	138.39	138.26	165.98	1.36354	0.0194705
Cytoplasmic dynein 1 heavy chain 1	Mus musculus	Q9JHU4	DYHC1_MOUSE	532 kDa	339.71	237.52	271.2	386.24	362.1	336.54	394.91	1.30811	0.031967
Creatine kinase U-type, mitochondrial	Mus musculus	P3275	KCRU_MOUSE	47 kDa	11.13	9.196	11.199	7.2419	8.3242	7.525	8.126	0.742675	0.00754993
Alpha-actinin-4	Mus musculus	P5778	ACTN4_MOUSE	15 kDa	6.7772	4.598	5.5995	3.621	3.1216	4.2872	4.5787	0.689637	0.0436977
Elongation factor 1-gamma	Mus musculus	Q9D8N	EF1G_MOUSE	5 kDa	4.2357	4.598	3.3597	2.414	3.1216	2.1436	3.434	0.683558	0.0409822
Dynactin subunit 2	Mus musculus	Q99KJ8	DCTN2_MOUSE	44 kDa	1.6943	2.2549	2.2398	1.27	1.45	1.718	1.1447	0.676527	0.0259613
Succinate-semialdehyde dehydrogenase, mitochondrial	Mus musculus	Q8BWF	SSDH_MOUSE	56 kDa		2.2549	2.2398		1.45	1.718	1.1447	0.639672	0.0323079
Neuronal cell adhesion molecule	Mus musculus	Q81U4	NRCAM_MOUSE	139 kDa	16.943	12.778	19.38	12.7	12.486	7.525	8.126	0.62377	0.0437773
RAB11-binding protein RELCH	Mus musculus	Q148V7	RELCH_MOUSE	135 kDa	5.93	5.2614	3.3597	3.621	3.1216	2.1436	2.2893	0.576013	0.0435219
Aldehyde dehydrogenase family 3 member A2	Mus musculus	P4774	AL3A2_MOUSE	54 kDa	3.3886	2.2549	2.2398	1.27	1.45	2.1436	1.1447	0.571617	0.041598
Cytosolic non-specific dipeptidase	Mus musculus	Q9D1A2	CNDP2_MOUSE	53 kDa	5.829	3.65	4.4796	1.27	2.81	2.1436	3.434	0.518906	0.0325801
V-type proton ATPase subunit H	Mus musculus	Q8BVE3	VATH_MOUSE	56 kDa	5.93	8.268	6.7195	4.8279	5.226	3.2154	1.1447	0.516816	0.0418129
Sodium- and chloride-dependent GABA transporter 3	Mus musculus	P3165	S6A11_MOUSE	7 kDa	4.2357	6.131	7.8394	2.414	1.45	3.2154	4.5787	0.480255	0.04312
Transportin-1	Mus musculus	Q8BFY9	TNPO1_MOUSE	12 kDa		3.65	4.4796	2.414	1.45	1.718		0.457751	0.0197156
Rod cGMP-specific 3',5'-cyclic phosphodiesterase subunit alpha	Mus musculus	P27664	PDE6A_MOUSE	1 kDa	28.83	27.81	32.477	16.898	3.175	24.651	2.64	0.398611	0.0402636
Hydroxyacylglutathione hydrolase, mitochondrial	Mus musculus	Q99KB8	GLO2_MOUSE	34 kDa	2.5414	4.598		1.27	1.45	1.718	1.1447	0.390978	0.0296478
Mitochondrial glutamate carrier 1	Mus musculus	Q9D6M3	GHC1_MOUSE	35 kDa	2.5414	4.598		1.27	1.45	1.718	1.1447	0.390978	0.0296478
Tight junction protein ZO-1	Mus musculus	P39447	ZO1_MOUSE	195 kDa	4.2357	3.65	5.5995	1.27	2.81		1.1447	0.38744	0.0249795
